# Modeling of human *MLH1* and *MLH3* variants in mice reveals novel functions of MutLγ in meiotic DNA repair and the ovarian reserve

**DOI:** 10.64898/2026.10.26.762008

**Authors:** Xinbao Ding, Vertika Singh, John C Schimenti

## Abstract

The mismatch repair proteins MLH1 and MLH3 form the MutLγ complex that is essential for >90% of meiotic crossovers (CO) in mice. Although deletion of either gene causes infertility, we previously found that mouse models of certain human *MLH1/3* missense variants caused elevated aneuploidy and progressive loss of female fecundity despite having a normal ovarian reserve. Here, we report that additional missense and null alleles caused significant pre-pubertal follicle loss independent of alterations to meiotic CO levels. Deletion of the DNA damage checkpoint kinase *Chek2 (Chk2)* partially rescued the oocyte pool of *Mlh1-* and *Mlh3*-deficient mice, indicating that defects in meiotic prophase I triggered oocyte elimination. In spermatocytes, both missense and null alleles caused abnormal γH2AX ‘flares’ on autosomes during late pachynema and diplonema, extending into chromatin loops from the synaptonemal complex. These flares frequently contained unusually large foci of the ssDNA binding protein RPA as well as DNA end processing factors including CtIP, RAD50 and BLM, consistent with abnormal and extensive DNA resection. The results reveal a previously unrecognized meiotic function of MutLγ in preventing DNA hyper-resection of spontaneous DNA breaks or of persistent recombination intermediates in late prophase I. Together with our previous studies, the results show that *MLH1/3* variants can impair fertility through at least three mechanistically distinct routes: severe crossover loss sufficient to activate the metaphase I spindle assembly checkpoint; subthreshold crossover defects that increase aneuploidy and embryo loss; and abnormal late-prophase DNA processing that activates a CHEK2-dependent oocyte quality-control pathway and depletes the ovarian reserve, causing primary ovarian insufficiency (POI). Thus, MutLγ has broader roles in maintaining meiotic genome integrity than can be explained by crossover formation alone.
