## Supplemental Tables 1-2 for "Modeling of human *MLH1* and *MLH3* variants in mice reveals novel functions of MutLγ in meiotic DNA repair and the ovarian reserve"

### Sheet: Table S1
Table S1 -gRNAs, ssODN and primers sequence
gRNA/ssODN/Primers	Sequence (5’ to 3’)
Mlh3 PS gRNA	TTCCACAATAATCCCTCCAC
Mlh3 FS gRNA	ATTCTGAAACATTTTCACAA
Mlh1 NS gRNA	CTAATTCAGATCCAAGACAA
Mlh1 GS gRNA	TACCTCACCACGAAAGCCAT
Mlh3 PS ssODN	GTCCTCAGGCTACTGACCGTAAGAGTCTCCTTTGTTCCTCTGACACGGTGATTGCtAGTGaAGGGATTATTGTGGAAGACAATAATTTCTTCCGGCCAGCGCTTTGTGGATCTTGTTTCT
Mlh3 FS ssODN	TCTGGTCAAATCAGCCTCATGGGTGGCAAGGGCTTTTCCATTCTGAAACATTTTCACAgAaGTTTTCAGTGTTGTGTTTTTCTTGGATGAAATCTCCACAGCACCAGCCATGTCGGCTAT
Mlh1 NS ssODN	TACAAATATTCAAGTGGTTGTTAAGGAAGGTGGCCTGAAGCTAATcCAGATtCAAGAtAgTGGCACTGGAATCAGGGTAAGCGAGGCCTGGGGGAGCCAGTTTTATGTGCTTCATGTCAA
Mlh1 GS ssODN	AGAGGTTCACTACGAGTAAACTGCAGACTTTTGAGGATTTAGCCAGTATTTCTACaTATaGCTTTCGTGGTGAGGTAAGTTAGATTTACAGAAATGTTTAGCAATGCCCTCCTGTGATAA
Mlh3 PS geno F	GGAAAGAAAAAAAGGAACATGCATGCA
Mlh3 PS geno R	CACACAGCTCACCAAGTGTCTT
Mlh3 FS geno F	AGGATCCATGCTTTTCCTCCGC
Mlh3 FS geno R	GTAGAGAAGGTGGGAAACCGGTATTTTACTA
Mlh1 NS geno F	GCATCAGAGTAGTTGCAACTGACC
Mlh1 NS geno R	AATCATTGGGAAGTGTTCAAGCCTTT
Mlh1 GS geno F	CCTCCTGAGAATTTCTTCTCAGATTAAAACG
Mlh1 GS geno R	TTGCATGTGGTGAACAAGTACAAAGT

### Sheet: Table S2
Table S2 - Antibodies
Antibody (host)	Manufacturer	Cat#	Dilution	Note
Sycp3 (Rb)	Abcam	ab15093	1:500
Sycp3 (Ms)	Abcam	ab97672	1:500
γH2AX (Rb)	Cell Signaling	#9718	1:1000
γH2AX (Ms)	Millipore	#16-193	1:1000
Mlh1 (Ms)	BD Pharmingen	550838	1:50
Mlh3 (Gp)	Paula Cohen	Custom	1:500	Gift from Paula Cohen
H1t (Rb)	Mary Ann Handel	Custom	1:500	Gift from Mary Ann Handel
Rpa2 (Rb)	P. Jeremy Wang	Custom	1:500	Gift from Jeremy P. Wang
Rpa2 (Rat)	Cell Signaling	2208S	1:100
Sycp1 (Rb)	Abcam	ab15090	1:500
Rad51 (Rb)	Millipore Sigma	#PC130	1:500	Gift from Paula Cohen
53BP1 (Rb)	Abcam	Ab175933	1:100
Blm (Rb)	Novus	NB100161	1:100
Phospho-[S/T]-Q ATM/ATR Substrates (Rb)	Cell Signaling	#2851	1:100	Gift from Bob Weiss
TopBP1 (Rb)	Raimundo Freire	Custom	1:500	Gift from Paula Cohen
Rad50 (Rb)	Raimundo Freire	Custom	1:100	Gift from Bob Weiss
CtIP (Rb)	Raimundo Freire	Custom	1:100	Gift from Bob Weiss
RNA Polymerase II (Ms)	Millipore	#05-623	1:2000
Meiob (Rb)	P. Jeremy Wang	Custom	1:200	Gift from Jeremy P. Wang
pH3 (Rb)	Millipore	06-570	1:100
Goat anti-Ms-488	Invitrogen	A11001	1:500
Goat anti-Rb-594	Invitrogen	A11012	1:500
Goat anti-Gp-488	Invitrogen	A11073	1:500
Goat anti-Gp-549	Invitrogen	A11076	1:500
Goat anti-Rat-647	Invitrogen	A21247	1:500
Rb,rabbit; Ms, mouse; Gp, guiea pig
